# Systematic cell-type resolved transcriptomes of 8 tissues in 8 lab and wild-derived mouse strains captures global and local expression variation

**DOI:** 10.1101/2025.04.21.649844

**Authors:** Elisabeth Rebboah, Ryan Weber, Elnaz Abdollahzadeh, Nikhila Swarna, Delaney K. Sullivan, Diane Trout, Fairlie Reese, Heidi Yahan Liang, Ghassan Filimban, Parvin Mahdipoor, Margaret Duffield, Romina Mojaverzargar, Erisa Taghizadeh, Negar Fattahi, Negar Mojgani, Haoran Zhang, Rebekah K. Loving, Maria Carilli, A. Sina Booeshaghi, Shimako Kawauchi, Ingileif B. Hallgrímsdóttir, Brian A. Williams, Grant R. MacGregor, Lior Pachter, Barbara J. Wold, Ali Mortazavi

**Affiliations:** Developmental and Cell Biology, University of California Irvine, Irvine, USA; Center for Complex Biological Systems, University of California Irvine, Irvine, USA; Division of Biology and Biological Engineering, California Institute of Technology, Pasadena, USA; David Geffen School of Medicine, University of California Los Angeles, Los Angeles, USA; Department of Bioengineering, University of California Berkeley, Berkeley, USA; Transgenic Mouse Facility, University of California Irvine, Irvine, USA

## Abstract

Mapping the impact of genomic variation on gene expression facilitates an understanding of the molecular basis of complex phenotypic traits and disease predisposition. Mouse models provide a controlled and reproducible framework for capturing the breadth of genomic variation observed in different genotypes across a wide variety of tissues. As part of the IGVF consortium’s effort to catalog the effects of genetic variation, we uniformly characterized the transcriptomes of eight tissues from each mouse founder strain used to derive the Collaborative Cross strains, comprising five classical laboratory inbred strains and three wild-derived inbred strains. We sequenced samples from four male and four female replicates per tissue using single-nucleus RNA-seq to generate an “8-cube” dataset of 5.2 million nuclei across 106 cell types and cell states. As expected, the overall extent of transcriptome variation correlates positively with genetic divergence across the strains with the greatest differential between PWK/PhJ and CAST/EiJ. At the individual tissue level, heart and brain are relatively more similar across strains compared with gonads, adrenal, skeletal muscle, kidney, and liver. Further analyses revealed substantial strain variation, often concentrated in a few cell types as well as cell-state signatures that especially reflect strain-associated immune and metabolic trait differences. The founder 8-cube dataset provides rich transcriptome variation signatures to help explain strain-specific phenotypic traits and disease states, as illustrated by examples in tissue-resident immune cells, muscle degeneration, kidney sex differences, and the hypothalamicpituitary-adrenal axis. This data further provides a systematic foundation for the analysis of these tissues in the founder strains as well as the Collaborative Cross.
