## Supplementary material for "Systematic cell-type resolved transcriptomes of 8 tissues in 8 lab and wild-derived mouse strains captures global and local expression variation": Supp Table 2

plate	subpool	CellBender_droplets_included	CellBender_learning_rate	CellBender_expected_cells	MeasurementSet_Accession	IntermediateAnalysisSet_Accession
igvf_003	Subpool_2	200000	5.00E-05	NA	IGVFDS4965OCLD	IGVFDS3485XUIT
igvf_003	Subpool_3	200000	5.00E-05	NA	IGVFDS9706CAUA	IGVFDS3833SAOP
igvf_003	Subpool_4	200000	5.00E-05	NA	IGVFDS8787HYOO	IGVFDS5281HSLG
igvf_003	Subpool_5	200000	5.00E-05	NA	IGVFDS6024VDGR	IGVFDS1496CETT
igvf_003	Subpool_6	200000	5.00E-05	NA	IGVFDS7547GPOE	IGVFDS2582KNWJ
igvf_003	Subpool_7	200000	5.00E-05	NA	IGVFDS2690TFKE	IGVFDS9507JRLR
igvf_003	Subpool_8	200000	5.00E-05	NA	IGVFDS9312DVIC	IGVFDS7110RNSX
igvf_003	Subpool_9	200000	5.00E-05	NA	IGVFDS1440FXHP	IGVFDS0985WASW
igvf_003	Subpool_10	200000	5.00E-05	NA	IGVFDS7956QADX	IGVFDS8519FDAW
igvf_003	Subpool_11	200000	5.00E-05	NA	IGVFDS6875UROA	IGVFDS5725LKRT
igvf_003	Subpool_12	200000	0.0001	NA	IGVFDS9566NPOH	IGVFDS8591YLLY
igvf_003	Subpool_13	200000	0.0001	NA	IGVFDS0005ORLJ	IGVFDS7932BIYS
igvf_003	Subpool_14	200000	5.00E-05	NA	IGVFDS6964GFPC	IGVFDS5395YECK
igvf_003	Subpool_15	150000	2.50E-05	NA	IGVFDS5906VZBV	IGVFDS9101HCKP
igvf_003	Subpool_16	150000	2.50E-05	NA	IGVFDS2058QARC	IGVFDS8583KHEM
igvf_003	Subpool_EX	40000	5.00E-05	13000	IGVFDS0128SBCV	IGVFDS6456CLKE
igvf_004	Subpool_2	200000	5.00E-05	67000	IGVFDS9888LNVB	IGVFDS7371CIFX
igvf_004	Subpool_3	200000	5.00E-05	67000	IGVFDS2440HTGY	IGVFDS1319SDPV
igvf_004	Subpool_4	200000	5.00E-05	67000	IGVFDS2225MFRS	IGVFDS9361RWGU
igvf_004	Subpool_5	200000	5.00E-05	67000	IGVFDS6578AQFG	IGVFDS4884RFLL
igvf_004	Subpool_6	200000	5.00E-05	67000	IGVFDS5447HBUF	IGVFDS0151NJWC
igvf_004	Subpool_7	200000	5.00E-05	67000	IGVFDS2344ZIPD	IGVFDS3311EEUS
igvf_004	Subpool_8	200000	5.00E-05	67000	IGVFDS6418RIAE	IGVFDS4149BAJL
igvf_004	Subpool_9	200000	5.00E-05	67000	IGVFDS7361KZSL	IGVFDS1158CYSK
igvf_004	Subpool_10	200000	5.00E-05	67000	IGVFDS7702GNGM	IGVFDS8508LTFL
igvf_004	Subpool_11	250000	5.00E-05	67000	IGVFDS0193IKYP	IGVFDS9154PNLJ
igvf_004	Subpool_12	200000	5.00E-05	67000	IGVFDS5975CQWW	IGVFDS1531DBFW
igvf_004	Subpool_13	200000	5.00E-05	67000	IGVFDS0730EKEW	IGVFDS9131LBWZ
igvf_004	Subpool_14	200000	5.00E-05	67000	IGVFDS4314DDJA	IGVFDS5442EGYV
igvf_004	Subpool_15	250000	5.00E-05	67000	IGVFDS7814BDIB	IGVFDS1231FZHE
igvf_004	Subpool_16	200000	5.00E-05	67000	IGVFDS0875ANWX	IGVFDS8118WEZD
igvf_004	Subpool_EX	40000	5.00E-05	13000	IGVFDS4031BSGU	IGVFDS0427CMBD
igvf_005	Subpool_2	250000	5.00E-05	67000	IGVFDS0681MGJA	IGVFDS6907GONR
igvf_005	Subpool_3	250000	5.00E-05	67000	IGVFDS4723VQYS	IGVFDS8386XEIC
igvf_005	Subpool_4	250000	5.00E-05	67000	IGVFDS0650LFIN	IGVFDS0733ARFT
igvf_005	Subpool_5	250000	5.00E-05	67000	IGVFDS6825AWHP	IGVFDS4117JCLQ
igvf_005	Subpool_6	200000	5.00E-05	67000	IGVFDS1046EOFR	IGVFDS4078VVYX
igvf_005	Subpool_7	250000	5.00E-05	67000	IGVFDS0405OVKV	IGVFDS3667ORPR
igvf_005	Subpool_8	200000	5.00E-05	67000	IGVFDS0783WGAL	IGVFDS3942XGQD
igvf_005	Subpool_9	200000	5.00E-05	67000	IGVFDS4015XFCR	IGVFDS5287IDYR
igvf_005	Subpool_10	200000	5.00E-05	67000	IGVFDS3799GMAV	IGVFDS2051TNUC
igvf_005	Subpool_11	200000	5.00E-05	67000	IGVFDS2538CIPJ	IGVFDS8973XVMZ
igvf_005	Subpool_12	250000	5.00E-05	67000	IGVFDS0877DBYT	IGVFDS5511BUBP
igvf_005	Subpool_13	200000	5.00E-05	67000	IGVFDS6835GFNB	IGVFDS7679CRNV
igvf_005	Subpool_14	200000	5.00E-05	67000	IGVFDS9017UCPQ	IGVFDS2016MIJN
igvf_005	Subpool_15	200000	5.00E-05	67000	IGVFDS1144SYSV	IGVFDS2073BWRY
igvf_005	Subpool_16	200000	5.00E-05	67000	IGVFDS8161SJZG	IGVFDS1040VUIL
igvf_005	Subpool_EX	40000	5.00E-05	13000	IGVFDS7761MAGD	IGVFDS0638LBOQ
igvf_007	Subpool_2	250000	5.00E-05	67000	IGVFDS7533FCII	IGVFDS1162EVFG
igvf_007	Subpool_3	250000	5.00E-05	67000	IGVFDS1044PZYO	IGVFDS6871VMUY
igvf_007	Subpool_4	200000	5.00E-05	67000	IGVFDS2599SXCL	IGVFDS9651EAQD
igvf_007	Subpool_5	200000	5.00E-05	67000	IGVFDS3698WBTT	IGVFDS8925NHBX
igvf_007	Subpool_6	250000	5.00E-05	67000	IGVFDS8596SFBH	IGVFDS7940GLSG
igvf_007	Subpool_7	250000	5.00E-05	67000	IGVFDS5449NHFC	IGVFDS1590RRGH
igvf_007	Subpool_8	200000	5.00E-05	67000	IGVFDS6939JOLI	IGVFDS4722UIJL
igvf_007	Subpool_9	200000	5.00E-05	67000	IGVFDS3980EKXU	IGVFDS9185UTQU
igvf_007	Subpool_10	200000	5.00E-05	67000	IGVFDS2542HOJK	IGVFDS2024ORFO
igvf_007	Subpool_11	200000	5.00E-05	67000	IGVFDS4267KGON	IGVFDS5160RSCT
igvf_007	Subpool_12	200000	5.00E-05	67000	IGVFDS3112LPSJ	IGVFDS2129WTPV
igvf_007	Subpool_13	200000	5.00E-05	67000	IGVFDS8310XEDQ	IGVFDS1689MMMU
igvf_007	Subpool_14	250000	5.00E-05	67000	IGVFDS5516XBYP	IGVFDS7783FQBA
igvf_007	Subpool_15	250000	5.00E-05	67000	IGVFDS0635TEDS	IGVFDS7398HNJN
igvf_007	Subpool_16	200000	5.00E-05	67000	IGVFDS4482RXDU	IGVFDS6202OJRT
igvf_007	Subpool_EX	40000	5.00E-05	13000	IGVFDS2384YMIN	IGVFDS6053NNKP
igvf_008	Subpool_2	150000	5.00E-05	67000	IGVFDS0582VJBG	IGVFDS4363PYFA
igvf_008	Subpool_3	200000	5.00E-05	67000	IGVFDS6826OTBD	IGVFDS3833VUFW
igvf_008	Subpool_4	200000	5.00E-05	67000	IGVFDS4248UFKQ	IGVFDS7287AEQZ
igvf_008	Subpool_5	200000	5.00E-05	67000	IGVFDS8809QSOP	IGVFDS5094PEWQ
igvf_008	Subpool_6	200000	5.00E-05	67000	IGVFDS4747BMDE	IGVFDS9830HJDX
igvf_008	Subpool_7	200000	5.00E-05	67000	IGVFDS3977GHOA	IGVFDS4060YBFY
igvf_008	Subpool_8	150000	5.00E-05	67000	IGVFDS1511UWOY	IGVFDS5334AKVB
igvf_008	Subpool_9	200000	5.00E-05	67000	IGVFDS6424OFQK	IGVFDS7003UQXF
igvf_008	Subpool_10	200000	5.00E-05	67000	IGVFDS6810FMTN	IGVFDS2328NWKD
igvf_008b	Subpool_2	200000	5.00E-05	67000	IGVFDS1771HEWD	IGVFDS2322SHKB
igvf_008b	Subpool_3	200000	5.00E-05	67000	IGVFDS4560LMBT	IGVFDS3222WCZH
igvf_008b	Subpool_4	200000	5.00E-05	67000	IGVFDS8576ZOGO	IGVFDS3643LKVQ
igvf_008b	Subpool_5	200000	5.00E-05	67000	IGVFDS7926JPWQ	IGVFDS3755OZIO
igvf_008b	Subpool_6	200000	5.00E-05	67000	IGVFDS1552RFWJ	IGVFDS0899XPYZ
igvf_008b	Subpool_7	200000	5.00E-05	67000	IGVFDS3094RLKY	IGVFDS5533IPEX
igvf_008b	Subpool_8	200000	5.00E-05	67000	IGVFDS1725LJAN	IGVFDS5495YHCO
igvf_008b	Subpool_9	200000	5.00E-05	67000	IGVFDS5358BMMQ	IGVFDS0076JQCN
igvf_008b	Subpool_10	200000	5.00E-05	67000	IGVFDS4228ZELA	IGVFDS8425PONA
igvf_008b	Subpool_11	200000	5.00E-05	67000	IGVFDS0287TFYK	IGVFDS2770JNTD
igvf_008b	Subpool_EX	40000	5.00E-05	13000	IGVFDS9574LPGV	IGVFDS3348ESBH
igvf_009	Subpool_2	200000	5.00E-05	67000	IGVFDS1813UKUP	IGVFDS7181DOOU
igvf_009	Subpool_3	200000	5.00E-05	67000	IGVFDS8285ZBBZ	IGVFDS4238QWZM
igvf_009	Subpool_4	200000	5.00E-05	67000	IGVFDS8517BJPP	IGVFDS0378ATNI
igvf_009	Subpool_5	200000	5.00E-05	67000	IGVFDS5934LTVM	IGVFDS3411CFPE
igvf_009	Subpool_6	200000	5.00E-05	67000	IGVFDS4993AQUF	IGVFDS2113PAZI
igvf_009	Subpool_7	200000	5.00E-05	67000	IGVFDS7019WXPW	IGVFDS1166UMSQ
igvf_009	Subpool_8	200000	5.00E-05	67000	IGVFDS2794LUBH	IGVFDS6655AVAH
igvf_009	Subpool_9	200000	5.00E-05	67000	IGVFDS6986CTKT	IGVFDS8275JADG
igvf_009	Subpool_10	200000	5.00E-05	67000	IGVFDS1684WYLJ	IGVFDS7088HDEX
igvf_009	Subpool_11	200000	5.00E-05	67000	IGVFDS4176ROKL	IGVFDS9722EOVC
igvf_009	Subpool_12	200000	5.00E-05	67000	IGVFDS4540ZJSV	IGVFDS3485VZTI
igvf_009	Subpool_13	200000	5.00E-05	67000	IGVFDS1851VUFY	IGVFDS5038WIUI
igvf_009	Subpool_14	200000	5.00E-05	67000	IGVFDS3643MTVJ	IGVFDS1152MLJO
igvf_009	Subpool_15	200000	5.00E-05	67000	IGVFDS7908VMTV	IGVFDS2150INIT
igvf_009	Subpool_16	200000	5.00E-05	67000	IGVFDS9567UTEC	IGVFDS3977MRTJ
igvf_009	Subpool_EX	40000	5.00E-05	13000	IGVFDS6987KXAW	IGVFDS1693CEAJ
igvf_010	Subpool_2	250000	5.00E-05	67000	IGVFDS4866EOBI	IGVFDS9808SXWJ
igvf_010	Subpool_3	200000	5.00E-05	67000	IGVFDS8657TVHG	IGVFDS3571XNXK
igvf_010	Subpool_4	200000	5.00E-05	67000	IGVFDS6137XZMZ	IGVFDS7587RQHR
igvf_010	Subpool_5	200000	5.00E-05	67000	IGVFDS8876RYUV	IGVFDS8684JYYS
igvf_010	Subpool_6	200000	5.00E-05	67000	IGVFDS2004SFUP	IGVFDS7097RQTH
igvf_010	Subpool_7	200000	5.00E-05	67000	IGVFDS2176CGLV	IGVFDS9838RJAM
igvf_010	Subpool_8	200000	5.00E-05	67000	IGVFDS8951NZZP	IGVFDS2966ODQD
igvf_010	Subpool_9	200000	5.00E-05	67000	IGVFDS5589QOQD	IGVFDS7560ARVB
igvf_010	Subpool_10	200000	5.00E-05	67000	IGVFDS5380BIVB	IGVFDS6343ZWGD
igvf_010	Subpool_11	250000	5.00E-05	67000	IGVFDS6356BAJX	IGVFDS7041WWCC
igvf_010	Subpool_12	200000	5.00E-05	67000	IGVFDS2665DDUU	IGVFDS6280GYBK
igvf_010	Subpool_13	250000	5.00E-05	67000	IGVFDS0378JGOP	IGVFDS4440EECM
igvf_010	Subpool_14	200000	5.00E-05	67000	IGVFDS9787SUBA	IGVFDS1261QUMY
igvf_010	Subpool_15	250000	5.00E-05	67000	IGVFDS2689YHSU	IGVFDS4129WCZB
igvf_010	Subpool_16	200000	5.00E-05	67000	IGVFDS5969XSBI	IGVFDS3341LPJN
igvf_010	Subpool_EX	40000	5.00E-05	13000	IGVFDS5218TYLY	IGVFDS4659TKKE
igvf_011	Subpool_2	200000	5.00E-05	67000	IGVFDS0268QDMA	IGVFDS8688DVSY
igvf_011	Subpool_3	200000	5.00E-05	67000	IGVFDS9490BYGZ	IGVFDS9685ANTD
igvf_011	Subpool_4	200000	5.00E-05	67000	IGVFDS5202ZKVR	IGVFDS4236OFZI
igvf_011	Subpool_5	200000	5.00E-05	67000	IGVFDS1147YWRU	IGVFDS0531OYMZ
igvf_011	Subpool_6	200000	5.00E-05	67000	IGVFDS9726WUJT	IGVFDS1790VYNE
igvf_011	Subpool_7	200000	5.00E-05	67000	IGVFDS8210SMYP	IGVFDS2238NPCP
igvf_011	Subpool_8	200000	5.00E-05	67000	IGVFDS5391ZQHQ	IGVFDS9383DOXG
igvf_011	Subpool_9	200000	5.00E-05	67000	IGVFDS4191KCRM	IGVFDS4381ZRDL
igvf_011	Subpool_10	250000	5.00E-05	67000	IGVFDS7741MBJG	IGVFDS9120FMTV
igvf_011	Subpool_11	200000	5.00E-05	67000	IGVFDS5331YSAT	IGVFDS4506MPBG
igvf_011	Subpool_12	200000	5.00E-05	67000	IGVFDS7260DMKG	IGVFDS2707DGTD
igvf_011	Subpool_13	200000	5.00E-05	67000	IGVFDS2892HFWJ	IGVFDS1772YPFO
igvf_011	Subpool_14	250000	5.00E-05	67000	IGVFDS5556SDQP	IGVFDS6218DNGA
igvf_011	Subpool_15	200000	5.00E-05	67000	IGVFDS7639CUCY	IGVFDS8049IQRP
igvf_011	Subpool_16	200000	5.00E-05	67000	IGVFDS1344OXWB	IGVFDS1620PSFO
igvf_011	Subpool_EX	40000	5.00E-05	13000	IGVFDS2661USDF	IGVFDS9337VTWE
igvf_012	Subpool_1	40000	5.00E-05	13000	IGVFDS6102WMDF	IGVFDS4493MGSZ
igvf_012	Subpool_2	40000	5.00E-05	13000	IGVFDS5512NECU	IGVFDS0108MUVF
igvf_012	Subpool_3	40000	5.00E-05	13000	IGVFDS7630FUMT	IGVFDS0314XOTU
igvf_012	Subpool_4	40000	5.00E-05	13000	IGVFDS3302FHKC	IGVFDS7915RASL
igvf_012	Subpool_5	40000	5.00E-05	13000	IGVFDS9962UVBO	IGVFDS0074LRVV
igvf_012	Subpool_6	40000	5.00E-05	13000	IGVFDS6345NYTC	IGVFDS2302XZWV
igvf_012	Subpool_7	40000	5.00E-05	13000	IGVFDS5939OGHF	IGVFDS5380YBJA
igvf_012	Subpool_8	40000	5.00E-05	13000	IGVFDS1381GERK	IGVFDS2966EFNN
igvf_015	Subpool_UDI25	200000	1.00E-04	NA	IGVFDS1479KDWW	IGVFDS0231SHJE
igvf_015	Subpool_UDI26	200000	1.00E-04	NA	IGVFDS9604WYAS	IGVFDS3516UQYJ
igvf_015	Subpool_UDI27	200000	1.00E-04	NA	IGVFDS9176CSYH	IGVFDS2867PIOX
igvf_015	Subpool_UDI28	200000	1.00E-04	NA	IGVFDS7747QPWM	IGVFDS1543FSNM
