## Supplementary material for "Systematic cell-type resolved transcriptomes of 8 tissues in 8 lab and wild-derived mouse strains captures global and local expression variation": Supp Table 3

Gene	Marker
Gm35082	129S1J
Gm29844	129S1J
Klk1b22	129S1J
Gm37758	AJ
Rpl31-ps21	AJ
Gm32687	B6J
Gm16867	B6J
Gm16053	B6J
Gm8249	B6J
Rpph1	B6J
Gm13328	CASTJ
Gm25432	CASTJ
Gm8355	CASTJ
Gm10060	CASTJ
Gm15057	CASTJ
Gm8399	CASTJ
Gm6501	CASTJ
Gm13127	CASTJ
Gm7816	CASTJ
Gm8172	CASTJ
Gm41561	CASTJ
Gm14409	CASTJ
Gm49817	CASTJ
Gm15710	CASTJ
Gm34144	CASTJ
Gm14038	CASTJ
Actg-ps1	CASTJ
Rhox3g	CASTJ
ENSMUSG00000121470	CASTJ
Tas1r1	CASTJ
Cenps	CASTJ
Cort	CASTJ
Kcnmb3	CASTJ
Hdac1-ps	CASTJ
Mir1291	CASTJ
Tspan10	CASTJ
Gm12034	NODJ
Or1p1c	NODJ
Gm11975	NZOJ
Gjb4	NZOJ
Gm10110	PWKJ
Gm8902	PWKJ
Gm19000	PWKJ
Gm9725	PWKJ
Gm3365	PWKJ
Gm55594	PWKJ
Gm48773	PWKJ
Gm14308	PWKJ
Gm17131	PWKJ
Gm6180	PWKJ
Gm6723	PWKJ
Gm12111	PWKJ
Gm3500	PWKJ
Gm5499	PWKJ
ENSMUSG00000120015	PWKJ
Prdm14	PWKJ
Vmn1r196	PWKJ
Ap3m1-ps	PWKJ
AU015228	PWKJ
Vmn1r195	PWKJ
Eef1a1-ps1	PWKJ
ENSMUSG00000121248	PWKJ
Ftl1-ps2	PWKJ
ENSMUSG00000121347.1	PWKJ
Gm5940	WSBJ
Gm11851	WSBJ
Gm19757	WSBJ
Gm7340	WSBJ
Gm13727	WSBJ
Gm28586	WSBJ
Gm9218	WSBJ
Gm29125	WSBJ
Gm43694	WSBJ
Gm14153	WSBJ
Gm9396	WSBJ
Cwc22	WSBJ
Mid1-ps1	WSBJ
Vmn2r66	WSBJ
Il36g	WSBJ
9130019P16Rik	WSBJ
ENSMUSG00000120956	WSBJ
Ndufa12-ps	WSBJ
