## Supplementary material for "Systematic cell-type resolved transcriptomes of 8 tissues in 8 lab and wild-derived mouse strains captures global and local expression variation": Supp Table 4

ID	Accession	UUID	Aliases	Experiment	Tissue	Samples	Donors	Lab	Award	Assay	Summary	Notes
/analysis-sets/IGVFDS8997QHCM/	IGVFDS8997QHCM	e6065602-1083-4fb0-a104-c1b5de7c4edb	ali-mortazavi:founder_adrenal_analysis	igvf_008, igvf_008b, igvf_009	Adrenal gland	/multiplexed-samples/IGVFSM3306TYTX/,/multiplexed-samples/IGVFSM5088KSEO/,/multiplexed-samples/IGVFSM7405FLWQ/,/multiplexed-samples/IGVFSM0335ZWAN/,/multiplexed-samples/IGVFSM9690EHGL/,/multiplexed-samples/IGVFSM4235CNOB/,/multiplexed-samples/IGVFSM8048YOZB/,/multiplexed-samples/IGVFSM2096VJSO/,/multiplexed-samples/IGVFSM1192CTOQ/,/multiplexed-samples/IGVFSM4171FXJC/,/multiplexed-samples/IGVFSM25…	/rodent-donors/IGVFDO5258MBVH/,/rodent-donors/IGVFDO3534MDFF/,/rodent-donors/IGVFDO4469VYEZ/,/rodent-donors/IGVFDO7255VZBN/,/rodent-donors/IGVFDO2645GUSC/,/rodent-donors/IGVFDO0813DZTW/,/rodent-donors/IGVFDO7007WBAX/,/rodent-donors/IGVFDO2831PZHE/,/rodent-donors/IGVFDO7610XXRR/,/rodent-donors/IGVFDO8322VYDU/,/rodent-donors/IGVFDO9199TPBC/,/rodent-donors/IGVFDO9374WXKK/,/rodent-donors/IGVFDO5085MJ…	/labs/ali-mortazavi/	/awards/HG012077/	Parse SPLiT-seq	Parse SPLiT-seq: sparse gene count matrix	Adrenal gland data for founder strains across all plates
/analysis-sets/IGVFDS2950ZMLN/	IGVFDS2950ZMLN	0ca67fee-c586-4fa7-a775-46864ef967f0	ali-mortazavi:founder_cortexhippocampus_analysis	igvf_003, igvf_011, igvf_012	Cortex/Hippocampus	/multiplexed-samples/IGVFSM1298ZQQJ/,/multiplexed-samples/IGVFSM7382DPJV/,/multiplexed-samples/IGVFSM7258KMGW/,/multiplexed-samples/IGVFSM7128PWFB/,/multiplexed-samples/IGVFSM7188KCJN/,/multiplexed-samples/IGVFSM6797MDET/,/multiplexed-samples/IGVFSM1417ZHSW/,/multiplexed-samples/IGVFSM6442ZRET/,/multiplexed-samples/IGVFSM3969LFGC/,/multiplexed-samples/IGVFSM9366TSMN/,/multiplexed-samples/IGVFSM21…	/rodent-donors/IGVFDO2517TXOT/,/rodent-donors/IGVFDO5872DFML/,/rodent-donors/IGVFDO7610XXRR/,/rodent-donors/IGVFDO3603MEIO/,/rodent-donors/IGVFDO5810HOHC/,/rodent-donors/IGVFDO3640WUBU/,/rodent-donors/IGVFDO8322VYDU/,/rodent-donors/IGVFDO0681EHNP/,/rodent-donors/IGVFDO1452VDIT/,/rodent-donors/IGVFDO3534MDFF/,/rodent-donors/IGVFDO0813DZTW/,/rodent-donors/IGVFDO9374WXKK/,/rodent-donors/IGVFDO6219LV…	/labs/ali-mortazavi/	/awards/HG012077/	Parse SPLiT-seq	Parse SPLiT-seq: sparse gene count matrix	Cortex/Hippocampus data for founder strains across all plates
/analysis-sets/IGVFDS1666GZSV/	IGVFDS1666GZSV	37d469ba-a4ba-45ee-a2e6-072804c2150a	ali-mortazavi:founder_diencephalonpituitary_analysis	igvf_005, igvf_007, igvf_012	Diencephalon/Pituitary	/multiplexed-samples/IGVFSM6927OEBZ/,/multiplexed-samples/IGVFSM6644OFKO/,/multiplexed-samples/IGVFSM2572CRZA/,/multiplexed-samples/IGVFSM8419PXKG/,/multiplexed-samples/IGVFSM2693EVCR/,/multiplexed-samples/IGVFSM4929DDDU/,/multiplexed-samples/IGVFSM9645SRDN/,/multiplexed-samples/IGVFSM7235RGKX/,/multiplexed-samples/IGVFSM3385IZRM/,/multiplexed-samples/IGVFSM3745FVYT/,/multiplexed-samples/IGVFSM79…	/rodent-donors/IGVFDO4707SGWM/,/rodent-donors/IGVFDO7255VZBN/,/rodent-donors/IGVFDO0026YRCR/,/rodent-donors/IGVFDO6219LVKW/,/rodent-donors/IGVFDO7254QNQZ/,/rodent-donors/IGVFDO7824YAWC/,/rodent-donors/IGVFDO5183UZGS/,/rodent-donors/IGVFDO2645GUSC/,/rodent-donors/IGVFDO1643VEDI/,/rodent-donors/IGVFDO3436ZMLY/,/rodent-donors/IGVFDO5539RLXJ/,/rodent-donors/IGVFDO8152XDDC/,/rodent-donors/IGVFDO5523UF…	/labs/ali-mortazavi/	/awards/HG012077/	Parse SPLiT-seq	Parse SPLiT-seq: sparse gene count matrix	Diencephalon/Pituitary data for founder strains across all plates
/analysis-sets/IGVFDS9423ZPAY/	IGVFDS9423ZPAY	78325d4a-8cf4-4e23-8d98-4496dfe5ff25	ali-mortazavi:founder_gastrocnemius_analysis	igvf_010, igvf_011, igvf_012	Gastrocnemius	/multiplexed-samples/IGVFSM3766TQRT/,/multiplexed-samples/IGVFSM4001TDPF/,/multiplexed-samples/IGVFSM8762UKKH/,/multiplexed-samples/IGVFSM7708MKPQ/,/multiplexed-samples/IGVFSM2518DUNF/,/multiplexed-samples/IGVFSM8757EOTF/,/multiplexed-samples/IGVFSM6125CUPK/,/multiplexed-samples/IGVFSM9053HKTX/,/multiplexed-samples/IGVFSM1116LSTK/,/multiplexed-samples/IGVFSM8942TOPJ/,/multiplexed-samples/IGVFSM27…	/rodent-donors/IGVFDO4707SGWM/,/rodent-donors/IGVFDO7255VZBN/,/rodent-donors/IGVFDO0026YRCR/,/rodent-donors/IGVFDO6219LVKW/,/rodent-donors/IGVFDO7254QNQZ/,/rodent-donors/IGVFDO7824YAWC/,/rodent-donors/IGVFDO5183UZGS/,/rodent-donors/IGVFDO2645GUSC/,/rodent-donors/IGVFDO1643VEDI/,/rodent-donors/IGVFDO3436ZMLY/,/rodent-donors/IGVFDO4546RHSG/,/rodent-donors/IGVFDO5539RLXJ/,/rodent-donors/IGVFDO8152XD…	/labs/ali-mortazavi/	/awards/HG012077/	Parse SPLiT-seq	Parse SPLiT-seq: sparse gene count matrix	Gastrocnemius data for founder strains across all plates
/analysis-sets/IGVFDS5397SEOD/	IGVFDS5397SEOD	ce39c132-77fe-4588-9f11-3271682487ae	ali-mortazavi:founder_gonadsfemale_analysis	igvf_007, igvf_008, igvf_008b	Female gonads	/multiplexed-samples/IGVFSM9690EHGL/,/multiplexed-samples/IGVFSM2522ZIEZ/,/multiplexed-samples/IGVFSM9424CEIP/,/multiplexed-samples/IGVFSM3256AAJO/,/multiplexed-samples/IGVFSM0200QAXS/,/multiplexed-samples/IGVFSM5898DEVL/,/multiplexed-samples/IGVFSM9819GEDB/,/multiplexed-samples/IGVFSM5088KSEO/,/multiplexed-samples/IGVFSM5303ZDCK/,/multiplexed-samples/IGVFSM1698OYCQ/,/multiplexed-samples/IGVFSM37…	/rodent-donors/IGVFDO2517TXOT/,/rodent-donors/IGVFDO5872DFML/,/rodent-donors/IGVFDO7610XXRR/,/rodent-donors/IGVFDO3603MEIO/,/rodent-donors/IGVFDO3640WUBU/,/rodent-donors/IGVFDO8322VYDU/,/rodent-donors/IGVFDO0681EHNP/,/rodent-donors/IGVFDO1452VDIT/,/rodent-donors/IGVFDO3534MDFF/,/rodent-donors/IGVFDO0813DZTW/,/rodent-donors/IGVFDO9374WXKK/,/rodent-donors/IGVFDO6219LVKW/,/rodent-donors/IGVFDO1477BP…	/labs/ali-mortazavi/	/awards/HG012077/	Parse SPLiT-seq	Parse SPLiT-seq: sparse gene count matrix	Female gonads data for founder strains across all plates
/analysis-sets/IGVFDS0751LIZC/	IGVFDS0751LIZC	6d246092-13ed-4ce9-9aaa-2cf019b9e2b2	ali-mortazavi:founder_gonadsmale_analysis	igvf_007, igvf_008, igvf_008b	Male gonads	/multiplexed-samples/IGVFSM7235RGKX/,/multiplexed-samples/IGVFSM5211OUPH/,/multiplexed-samples/IGVFSM9312MNIK/,/multiplexed-samples/IGVFSM4504UTKK/,/multiplexed-samples/IGVFSM3745FVYT/,/multiplexed-samples/IGVFSM7779KOUO/,/multiplexed-samples/IGVFSM2299OLOC/,/multiplexed-samples/IGVFSM8048YOZB/,/multiplexed-samples/IGVFSM4764PYNK/,/multiplexed-samples/IGVFSM9690EHGL/,/multiplexed-samples/IGVFSM64…	/rodent-donors/IGVFDO3603MEIO/,/rodent-donors/IGVFDO8958JQIY/,/rodent-donors/IGVFDO4725SNCJ/,/rodent-donors/IGVFDO7951JDSP/,/rodent-donors/IGVFDO2106EEWB/,/rodent-donors/IGVFDO0813DZTW/,/rodent-donors/IGVFDO7007WBAX/,/rodent-donors/IGVFDO8152XDDC/,/rodent-donors/IGVFDO5085MJSP/,/rodent-donors/IGVFDO7255VZBN/,/rodent-donors/IGVFDO8904OIIT/,/rodent-donors/IGVFDO1744FDIX/,/rodent-donors/IGVFDO2831PZ…	/labs/ali-mortazavi/	/awards/HG012077/	Parse SPLiT-seq	Parse SPLiT-seq: sparse gene count matrix	Male gonads data for founder strains across all plates
/analysis-sets/IGVFDS0868APKJ/	IGVFDS0868APKJ	01181884-55ec-45a8-bc4f-34136751cafc	ali-mortazavi:founder_heart_analysis	igvf_003, igvf_004, igvf_012	Heart	/multiplexed-samples/IGVFSM6959CGVV/,/multiplexed-samples/IGVFSM2173WYLE/,/multiplexed-samples/IGVFSM3993FZVR/,/multiplexed-samples/IGVFSM1417ZHSW/,/multiplexed-samples/IGVFSM1327NHSH/,/multiplexed-samples/IGVFSM6797MDET/,/multiplexed-samples/IGVFSM9129KRNY/,/multiplexed-samples/IGVFSM7196RKKS/,/multiplexed-samples/IGVFSM4235CNOB/,/multiplexed-samples/IGVFSM2909LQXK/,/multiplexed-samples/IGVFSM03…	/rodent-donors/IGVFDO8322VYDU/,/rodent-donors/IGVFDO6219LVKW/,/rodent-donors/IGVFDO0430HQIU/,/rodent-donors/IGVFDO9199TPBC/,/rodent-donors/IGVFDO7610XXRR/,/rodent-donors/IGVFDO3207TERA/,/rodent-donors/IGVFDO7255VZBN/,/rodent-donors/IGVFDO9510ILZG/,/rodent-donors/IGVFDO2319OUEC/,/rodent-donors/IGVFDO4707SGWM/,/rodent-donors/IGVFDO5737FRWD/,/rodent-donors/IGVFDO1744FDIX/,/rodent-donors/IGVFDO5872DF…	/labs/ali-mortazavi/	/awards/HG012077/	Parse SPLiT-seq	Parse SPLiT-seq: sparse gene count matrix	Heart data for founder strains across all plates
/analysis-sets/IGVFDS2656JJBV/	IGVFDS2656JJBV	3ae15ca9-0814-4046-a77c-5c03ec8ce496	ali-mortazavi:founder_kidney_analysis	igvf_009, igvf_010	Kidney	/multiplexed-samples/IGVFSM1243KPHG/,/multiplexed-samples/IGVFSM4177UWKS/,/multiplexed-samples/IGVFSM3766TQRT/,/multiplexed-samples/IGVFSM2772WEJT/,/multiplexed-samples/IGVFSM4527KYNB/,/multiplexed-samples/IGVFSM9954PZQC/,/multiplexed-samples/IGVFSM1192CTOQ/,/multiplexed-samples/IGVFSM5040DLXV/,/multiplexed-samples/IGVFSM5833WIAF/,/multiplexed-samples/IGVFSM5918MBLK/,/multiplexed-samples/IGVFSM43…	/rodent-donors/IGVFDO2517TXOT/,/rodent-donors/IGVFDO5872DFML/,/rodent-donors/IGVFDO7610XXRR/,/rodent-donors/IGVFDO3603MEIO/,/rodent-donors/IGVFDO5810HOHC/,/rodent-donors/IGVFDO3640WUBU/,/rodent-donors/IGVFDO8322VYDU/,/rodent-donors/IGVFDO0681EHNP/,/rodent-donors/IGVFDO1452VDIT/,/rodent-donors/IGVFDO3534MDFF/,/rodent-donors/IGVFDO0813DZTW/,/rodent-donors/IGVFDO9374WXKK/,/rodent-donors/IGVFDO6219LV…	/labs/ali-mortazavi/	/awards/HG012077/	Parse SPLiT-seq	Parse SPLiT-seq: sparse gene count matrix	Kidney data for founder strains across all plates
/analysis-sets/IGVFDS0536IBST/	IGVFDS0536IBST	425aff10-a2c3-49d8-8ca1-c5df22508dfb	ali-mortazavi:founder_liver_analysis	igvf_004, igvf_005	Liver	/multiplexed-samples/IGVFSM6959CGVV/,/multiplexed-samples/IGVFSM6927OEBZ/,/multiplexed-samples/IGVFSM6644OFKO/,/multiplexed-samples/IGVFSM5233YUHD/,/multiplexed-samples/IGVFSM8419PXKG/,/multiplexed-samples/IGVFSM2572CRZA/,/multiplexed-samples/IGVFSM3610EBLH/,/multiplexed-samples/IGVFSM9578XDQL/,/multiplexed-samples/IGVFSM2693EVCR/,/multiplexed-samples/IGVFSM5599MYMJ/,/multiplexed-samples/IGVFSM24…	/rodent-donors/IGVFDO4707SGWM/,/rodent-donors/IGVFDO7255VZBN/,/rodent-donors/IGVFDO0026YRCR/,/rodent-donors/IGVFDO6219LVKW/,/rodent-donors/IGVFDO7254QNQZ/,/rodent-donors/IGVFDO5183UZGS/,/rodent-donors/IGVFDO2645GUSC/,/rodent-donors/IGVFDO1643VEDI/,/rodent-donors/IGVFDO3436ZMLY/,/rodent-donors/IGVFDO5539RLXJ/,/rodent-donors/IGVFDO8152XDDC/,/rodent-donors/IGVFDO5523UFUN/,/rodent-donors/IGVFDO6141KS…	/labs/ali-mortazavi/	/awards/HG012077/	Parse SPLiT-seq	Parse SPLiT-seq: sparse gene count matrix	Liver data for founder strains across all plates
/analysis-sets/IGVFDS0262UVCA/	IGVFDS0262UVCA	40afc0c7-57de-45cc-bba0-c1e069fca6c4	ali-mortazavi:trem2_adrenal_analysis	igvf_015	Adrenal gland	/multiplexed-samples/IGVFSM4363PDKN/,/multiplexed-samples/IGVFSM2647QPOT/,/multiplexed-samples/IGVFSM9995ROHB/,/multiplexed-samples/IGVFSM5830NUXR/	/rodent-donors/IGVFDO9500GYNY/,/rodent-donors/IGVFDO8273JCQS/,/rodent-donors/IGVFDO9982CQID/,/rodent-donors/IGVFDO6323XMSE/,/rodent-donors/IGVFDO2081PBMC/,/rodent-donors/IGVFDO0308BSMU/,/rodent-donors/IGVFDO0326BOMZ/,/rodent-donors/IGVFDO4735TLVS/,/rodent-donors/IGVFDO4958MWGS/,/rodent-donors/IGVFDO7971CRWV/	/labs/ali-mortazavi/	/awards/HG012077/	Parse SPLiT-seq	Parse SPLiT-seq: sparse gene count matrix	Adrenal gland data for Trem2 strain
/analysis-sets/IGVFDS3307LCYV/	IGVFDS3307LCYV	af008054-713e-4915-9613-c26d42c34e1b	ali-mortazavi:trem2_cortexhippocampus_analysis	igvf_015	Cortex/Hippocampus	/multiplexed-samples/IGVFSM9995ROHB/,/multiplexed-samples/IGVFSM4363PDKN/,/multiplexed-samples/IGVFSM5830NUXR/,/multiplexed-samples/IGVFSM2647QPOT/	/rodent-donors/IGVFDO9982CQID/,/rodent-donors/IGVFDO4958MWGS/,/rodent-donors/IGVFDO7971CRWV/,/rodent-donors/IGVFDO0308BSMU/,/rodent-donors/IGVFDO2081PBMC/,/rodent-donors/IGVFDO0326BOMZ/,/rodent-donors/IGVFDO6323XMSE/,/rodent-donors/IGVFDO8273JCQS/,/rodent-donors/IGVFDO9500GYNY/,/rodent-donors/IGVFDO4735TLVS/	/labs/ali-mortazavi/	/awards/HG012077/	Parse SPLiT-seq	Parse SPLiT-seq: sparse gene count matrix	Cortex/Hippocampus data for Trem2 strain
/analysis-sets/IGVFDS1854AUUI/	IGVFDS1854AUUI	0c9e28ca-2612-4e0a-a888-2208696329c9	ali-mortazavi:trem2_diencephalonpituitary_analysis	igvf_015	Diencephalon/Pituitary	/multiplexed-samples/IGVFSM9995ROHB/,/multiplexed-samples/IGVFSM5830NUXR/,/multiplexed-samples/IGVFSM2647QPOT/,/multiplexed-samples/IGVFSM4363PDKN/	/rodent-donors/IGVFDO9982CQID/,/rodent-donors/IGVFDO4958MWGS/,/rodent-donors/IGVFDO0326BOMZ/,/rodent-donors/IGVFDO8273JCQS/,/rodent-donors/IGVFDO4735TLVS/,/rodent-donors/IGVFDO6323XMSE/,/rodent-donors/IGVFDO7971CRWV/,/rodent-donors/IGVFDO2081PBMC/,/rodent-donors/IGVFDO9500GYNY/,/rodent-donors/IGVFDO0308BSMU/	/labs/ali-mortazavi/	/awards/HG012077/	Parse SPLiT-seq	Parse SPLiT-seq: sparse gene count matrix	Diencephalon/Pituitary data for Trem2 strain
/analysis-sets/IGVFDS9802FTSJ/	IGVFDS9802FTSJ	7e8c35c0-085c-4197-accc-d4f220aa9ea0	ali-mortazavi:trem2_gastrocnemius_analysis	igvf_015	Gastrocnemius	/multiplexed-samples/IGVFSM4363PDKN/,/multiplexed-samples/IGVFSM2647QPOT/,/multiplexed-samples/IGVFSM5830NUXR/,/multiplexed-samples/IGVFSM9995ROHB/	/rodent-donors/IGVFDO9982CQID/,/rodent-donors/IGVFDO7971CRWV/,/rodent-donors/IGVFDO6323XMSE/,/rodent-donors/IGVFDO2081PBMC/,/rodent-donors/IGVFDO0326BOMZ/,/rodent-donors/IGVFDO9500GYNY/,/rodent-donors/IGVFDO4958MWGS/,/rodent-donors/IGVFDO8273JCQS/,/rodent-donors/IGVFDO4735TLVS/,/rodent-donors/IGVFDO0308BSMU/	/labs/ali-mortazavi/	/awards/HG012077/	Parse SPLiT-seq	Parse SPLiT-seq: sparse gene count matrix	Gastrocnemius data for Trem2 strain
/analysis-sets/IGVFDS1969BPHC/	IGVFDS1969BPHC	5de89fa0-8888-4ade-bdfa-2c03cd86cbb5	ali-mortazavi:trem2_gonadsfemale_analysis	igvf_015	Female gonads	/multiplexed-samples/IGVFSM4363PDKN/,/multiplexed-samples/IGVFSM2647QPOT/,/multiplexed-samples/IGVFSM5830NUXR/,/multiplexed-samples/IGVFSM9995ROHB/	/rodent-donors/IGVFDO9982CQID/,/rodent-donors/IGVFDO7971CRWV/,/rodent-donors/IGVFDO6323XMSE/,/rodent-donors/IGVFDO2081PBMC/,/rodent-donors/IGVFDO0326BOMZ/,/rodent-donors/IGVFDO9500GYNY/,/rodent-donors/IGVFDO4958MWGS/,/rodent-donors/IGVFDO8273JCQS/,/rodent-donors/IGVFDO4735TLVS/,/rodent-donors/IGVFDO0308BSMU/	/labs/ali-mortazavi/	/awards/HG012077/	Parse SPLiT-seq	Parse SPLiT-seq: sparse gene count matrix	Female gonads data for Trem2 strain
/analysis-sets/IGVFDS8922SXYI/	IGVFDS8922SXYI	ba6424bf-b69c-4683-a4a7-30e32daa0aa9	ali-mortazavi:trem2_gonadsmale_analysis	igvf_015	Male gonads	/multiplexed-samples/IGVFSM5830NUXR/,/multiplexed-samples/IGVFSM4363PDKN/,/multiplexed-samples/IGVFSM9995ROHB/,/multiplexed-samples/IGVFSM2647QPOT/	/rodent-donors/IGVFDO6323XMSE/,/rodent-donors/IGVFDO0308BSMU/,/rodent-donors/IGVFDO9500GYNY/,/rodent-donors/IGVFDO8273JCQS/,/rodent-donors/IGVFDO7971CRWV/,/rodent-donors/IGVFDO4735TLVS/,/rodent-donors/IGVFDO2081PBMC/,/rodent-donors/IGVFDO4958MWGS/,/rodent-donors/IGVFDO9982CQID/,/rodent-donors/IGVFDO0326BOMZ/	/labs/ali-mortazavi/	/awards/HG012077/	Parse SPLiT-seq	Parse SPLiT-seq: sparse gene count matrix	Male gonads data for Trem2 strain
/analysis-sets/IGVFDS8104ESQN/	IGVFDS8104ESQN	efb86568-5067-4e60-9688-40ffd610953b	ali-mortazavi:trem2_heart_analysis	igvf_015	Heart	/multiplexed-samples/IGVFSM5830NUXR/,/multiplexed-samples/IGVFSM9995ROHB/,/multiplexed-samples/IGVFSM2647QPOT/,/multiplexed-samples/IGVFSM4363PDKN/	/rodent-donors/IGVFDO0308BSMU/,/rodent-donors/IGVFDO7971CRWV/,/rodent-donors/IGVFDO9500GYNY/,/rodent-donors/IGVFDO4958MWGS/,/rodent-donors/IGVFDO9982CQID/,/rodent-donors/IGVFDO8273JCQS/,/rodent-donors/IGVFDO2081PBMC/,/rodent-donors/IGVFDO6323XMSE/,/rodent-donors/IGVFDO4735TLVS/,/rodent-donors/IGVFDO0326BOMZ/	/labs/ali-mortazavi/	/awards/HG012077/	Parse SPLiT-seq	Parse SPLiT-seq: sparse gene count matrix	Heart data for Trem2 strain
/analysis-sets/IGVFDS7546DRSQ/	IGVFDS7546DRSQ	6918fea2-447d-4ed2-8a83-22a1fb3b1f68	ali-mortazavi:trem2_kidney_analysis	igvf_015	Kidney	/multiplexed-samples/IGVFSM2647QPOT/,/multiplexed-samples/IGVFSM9995ROHB/,/multiplexed-samples/IGVFSM5830NUXR/,/multiplexed-samples/IGVFSM4363PDKN/	/rodent-donors/IGVFDO7971CRWV/,/rodent-donors/IGVFDO6323XMSE/,/rodent-donors/IGVFDO8273JCQS/,/rodent-donors/IGVFDO2081PBMC/,/rodent-donors/IGVFDO9982CQID/,/rodent-donors/IGVFDO0326BOMZ/,/rodent-donors/IGVFDO9500GYNY/,/rodent-donors/IGVFDO0308BSMU/,/rodent-donors/IGVFDO4958MWGS/,/rodent-donors/IGVFDO4735TLVS/	/labs/ali-mortazavi/	/awards/HG012077/	Parse SPLiT-seq	Parse SPLiT-seq: sparse gene count matrix	Kidney data for Trem2 strain
/analysis-sets/IGVFDS5270GNCH/	IGVFDS5270GNCH	2d3354cc-f306-4527-abc7-6b9e08089595	ali-mortazavi:trem2_liver_analysis	igvf_015	Liver	/multiplexed-samples/IGVFSM4363PDKN/,/multiplexed-samples/IGVFSM2647QPOT/,/multiplexed-samples/IGVFSM5830NUXR/,/multiplexed-samples/IGVFSM9995ROHB/	/rodent-donors/IGVFDO2081PBMC/,/rodent-donors/IGVFDO7971CRWV/,/rodent-donors/IGVFDO0308BSMU/,/rodent-donors/IGVFDO0326BOMZ/,/rodent-donors/IGVFDO8273JCQS/,/rodent-donors/IGVFDO9500GYNY/,/rodent-donors/IGVFDO6323XMSE/,/rodent-donors/IGVFDO9982CQID/,/rodent-donors/IGVFDO4735TLVS/,/rodent-donors/IGVFDO4958MWGS/	/labs/ali-mortazavi/	/awards/HG012077/	Parse SPLiT-seq	Parse SPLiT-seq: sparse gene count matrix	Liver data for Trem2 strain
/analysis-sets/IGVFDS6994WJTF/	IGVFDS6994WJTF	c5c89df8-0171-49af-ab6b-7870c6cbf0f1	ali-mortazavi:trem2_pbmc_analysis	igvf_015	PBMC	/multiplexed-samples/IGVFSM4363PDKN/,/multiplexed-samples/IGVFSM9995ROHB/,/multiplexed-samples/IGVFSM2647QPOT/,/multiplexed-samples/IGVFSM5830NUXR/	/rodent-donors/IGVFDO0308BSMU/,/rodent-donors/IGVFDO7971CRWV/,/rodent-donors/IGVFDO8273JCQS/,/rodent-donors/IGVFDO4735TLVS/,/rodent-donors/IGVFDO4958MWGS/,/rodent-donors/IGVFDO2081PBMC/,/rodent-donors/IGVFDO9500GYNY/,/rodent-donors/IGVFDO9982CQID/,/rodent-donors/IGVFDO6323XMSE/,/rodent-donors/IGVFDO0326BOMZ/	/labs/ali-mortazavi/	/awards/HG012077/	Parse SPLiT-seq	Parse SPLiT-seq: sparse gene count matrix	Peripheral blood mononuclear cell data for Trem2 strain
